# Extremely acidic proteomes and metabolic flexibility in bacteria and highly diversified archaea thriving in geothermal chaotropic brines

**DOI:** 10.1101/2024.03.10.584303

**Authors:** Ana Gutiérrez-Preciado, Bledina Dede, Brittany Baker, Laura Eme, David Moreira, Purificación López-García

## Abstract

Few described archaeal, and fewer bacterial, lineages thrive at salt-saturating conditions, such as solar saltern crystallizers (salinity above 30%-w/v). They accumulate molar K^+^ cytoplasmic concentrations to maintain osmotic balance (‘salt-in’ strategy), and have proteins adaptively enriched in negatively charged, acidic amino acids. Here, we analyzed metagenomes and metagenome-assembled genomes (MAGs) from geothermally influenced hypersaline ecosystems with increasing chaotropicity in the Danakil Depression. Normalized abundances of universal single-copy genes confirmed that haloarchaea and Nanohaloarchaeota encompass 99% of microbial communities in the near life-limiting conditions of the Western-Canyon Lakes (WCLs). Danakil metagenome- and MAG-inferred proteomes, compared to those of freshwater, seawater and solar saltern ponds up to saturation (6-14-32% salinity), showed that WCL archaea encode the most acidic proteomes ever observed (median protein isoelectric points ≤4.4). We identified previously undescribed Halobacteria families as well as an Aenigmatarchaeota family and a bacterial phylum independently adapted to extreme halophily. Despite phylum-level diversity decreasing with increasing salinity-chaotropicity, and unlike in solar salterns, adapted archaea exceedingly diversified in Danakil ecosystems, challenging the notion of decreasing diversity under extreme conditions. Metabolic flexibility to utilize multiple energy and carbon resources generated by local hydrothermalism along feast-and-famine strategies seemingly shape microbial diversity in these ecosystems near life limits.

---

Extremely halophilic archaea excel in their adaptation to grow in salt-saturating ecosystems, such as solar salterns or athalassohaline hypersaline lakes^1,2^. They include four known lineages recently shown to have independently adapted to halophily^3^: the diverse and long-studied Halobacteria (haloarchaea)^1^, the widespread episymbiotic Nanohaloarchaeota within the DPANN supergroup^4–6^, and the less conspicuous Methanonatronarchaeia^7^ and Halarchaeoplasmatales^8^. Compared to moderate halophiles, which produce compatible solutes to cope with osmotic stress, extremely halophilic archaea accumulate up to 4M K^+^ in their cytoplasm^9,10^. This ‘salt-in’ strategy is concomitant with an excess of acidic amino acids, typically glutamic and aspartic acids, in proteins to preserve their functional structure, such that proteome acidification is a hallmark of extreme halophily^11^. In addition to halophilic archaea, some bacteria and eukaryotes, notably some green algae (*Dunaliella* spp.) and heterotrophic protists, thrive at rather high salt concentrations. However, they use ‘salt-out’ osmoadaptive strategies^10,12^, being absent from saturating environments, such as saltern crystallizer ponds, largely dominated by archaea^13^. The only described exception corresponds to the *Salinibacter* clade, grouping extremely halophilic bacteria mimicking ‘salt-in’ and other archaeal adaptations^14,15^, partly mediated by horizontal gene transfer from haloarchaea^16^.

Most studied hypersaline ecosystems are NaCl-saturated (∼5 M). However, NaCl-dominated brines are thermodynamically moderate^2^ compared to systems of even lower water activity (a_w_) enriched in chaotropic (e.g. Mg, Ca, Li, Fe) salts, which tend to disorganize organic macromolecules^17,18^. Highly chaotropic brines are deleterious and seem devoid of microbial life, such as some hydrothermal brines at and around the Dallol proto-volcano^19,20^. The Dallol area on the Northern Danakil Depression (Afar region, Ethiopia) is situated at the confluence of three major tectonic plates. The local combination of evaporitic and hydrothermal processes^21,22^ produces up-welling thermal fluids enriched in diverse salts and minerals, generating polyextreme brines of contrasting hydrochemistry^23,24^. While some brines across the observed gradients of polyextreme conditions (pH from −1.5 to 6; salinity from ∼30 to >70% w/v; temperature from ∼30°C to 110°C) seem lifeless, others host microbial communities largely dominated by extremely halophilic archaea (up to 99% of community members)^19,25^. In this study, we analyze metagenomes of these hypersaline ecosystems and show that halophilic archaea thriving in the most chaotropic brines permissive for life are remarkably diversified, rely exclusively on heterotrophic processes and push known adaptations to unprecedented limits.
