## Supplementary Tables 1-4 for "Extremely acidic proteomes and metabolic flexibility in bacteria and highly diversified archaea thriving in geothermal chaotropic brines"

### Sheet: TableS1
Table S1. Statistics of metagenomes and metagenome co-assemblies generated in this study.
	Ass	9Ass	9Gt	WCL2	WCL3
No. of raw paired-end reads	34932398	47936321	50631509	50525827	64073525
No. of clean paired-end reads	34702121	47764496	50405043	50303034	63602501
Average GC content of assemblies (%)	58.8803	56.1577	61.7442	62.9519	62.2792
No. contigs	941113	459105	633183	445092	657731
Reads assembled into contigs (%)	0.8145	0.9007	0.8201	0.8803	0.8749
Cumulative contig length (bp)	472355032	349457394	445763842	370068669	461843383
Longest contig (bp)	422786	321604	337813	395731	490291
No. of contigs larger than 1500 nt	35022	38433	49135	42523	52479
N50 (bp)	720	2194	1475	2659	1986
N90 (bp)	220	260	241	258	244
Annotation (PROKKA) (number of proteins)	369838	296978	405897	353747	433814
Accession numbers (bioproject PRJNA541281)*	SAMN37693137	SAMN37693138	SAMN37693139	SAMN37693140	SAMN37693141
Coassemblies	DAL-Ass			DAL-WCL
No. of clean paired-end reads	82466617		50405043	113905535
No. contigs	1148452		633183	900478
Reads assembled into contigs (%)	71.41	81.41	82.01	82.61	79.97
Cumulative contig length (bp)	651475942		445763842	646572137
Longest contig (bp)	316718		337813	276593
No. of contigs larger than 1500 nt	59584		49135	76022
N50 (bp)	1112		1475	2252
N90 (bp)	224		241	246
No. of MAGs	116		125	242
No. of High Quality MAGs (>50C; <5R)	32		18	61
* Submitted metagenomes are preceded by the prefix DAL (DAL-Ass, DAL-9Ass, etc.)

### Sheet: TableS2
Table S2. Physico-chemical parameters, amino acid content and biases, inferred protein isoelectric point and diversity indices for samples from the environments of increasing salinity analyzed in this study and their associated metagenomes. Values were obtained from Belilla et al., 2019 and 2021, or generated in this study. pI, isoelectric point; RK ratio, Div, diversity; Nanohalo., Nanohaloarcha…
Parameter	Ass	9Ass	9Gt	WCL2	WCL3	WC-EdV	WC-MedD	WC-MedS	WC-Sal6%	WC-Sal14%	WC-Sal32%
pH	6.68	6.7	5.94	5.07	4.93	7.31	8.44	8.39	8	7.9	7.8
Salinity (mg/l)	360.7	302.3	325.3	338.6	412.5	0.14	38	38	60	140	320
Water Activity	0.718	0.771	0.725	0.716	0.69	0.99	0.98	0.98	0.95	0.91	0.755
Chaotropicity (kJ/kg)	7.1	NA	-18.3	-19.1	-17.3	NA	NA	NA	NA	NA	NA
Na+ (mg/l)	112833	96952.4	131210	113755	75318.2	209.26	12480	12480	19705.3	45978.9	105095
Ca2+ (mg/l)	23148.7	27458.4	3906.33	22475.7	51628.3	174.05	450	450	710.526	1657.89	3789.47
Mg2+ (mg/l)	4148.39	3383.37	801.25	8405.05	18804	37.61	1452.4	1452.4	2293.26	5350.95	12230.7
GC content	58.8803	56.1577	61.7442	62.9519	62.2792	43.5294	36.8485	37.3762	43.2295	49.5706	54.8583
pI Median	4.5448	4.6065	4.505	4.3938	4.40325	7.0048	6.723	6.6429	6.4864	6.30875	4.5471
RK ratio	2.63238	2.33954	2.90028	3.3772	3.19352	0.765973	0.55924	0.594497	0.789241	1.30909	2.60858
DE/IK ratio	2.23994	2.1105	2.39454	2.76182	2.66775	0.866824	0.793536	0.819163	0.933689	1.18533	2.02139
A	0.0964	0.0944	0.099	0.1053	0.1033	0.0858	0.0658	0.0665	0.0761	0.0925	0.092
C	0.0096	0.0098	0.0084	0.0078	0.0078	0.0108	0.011	0.0108	0.0108	0.0106	0.0094
D	0.0747	0.0741	0.0766	0.0806	0.0801	0.0529	0.057	0.0574	0.0579	0.059	0.0747
E	0.0812	0.0806	0.0812	0.0829	0.0837	0.0571	0.0633	0.064	0.0646	0.0638	0.0765
F	0.0336	0.034	0.0338	0.0327	0.0328	0.0428	0.0464	0.0457	0.0447	0.0402	0.0335
G	0.0803	0.0793	0.0846	0.0848	0.0841	0.0704	0.0646	0.0667	0.0665	0.0746	0.0768
H	0.0221	0.0218	0.0217	0.0208	0.0209	0.0199	0.0182	0.0182	0.0206	0.0221	0.0219
I	0.0423	0.043	0.0405	0.0375	0.0385	0.0664	0.0778	0.077	0.0689	0.0571	0.0486
K	0.0273	0.0303	0.0254	0.0217	0.0229	0.0605	0.0738	0.0712	0.0623	0.0465	0.0262
L	0.0902	0.0897	0.0899	0.0884	0.0881	0.0926	0.0932	0.0919	0.0942	0.0971	0.0887
M	0.0197	0.0187	0.0189	0.018	0.0183	0.0257	0.0264	0.0265	0.0264	0.0246	0.0189
N	0.0271	0.0292	0.0247	0.0235	0.0241	0.0489	0.0561	0.0546	0.0469	0.0378	0.0303
P	0.0492	0.0486	0.0503	0.0488	0.0487	0.042	0.0384	0.0389	0.0395	0.046	0.0481
Q	0.0308	0.032	0.0279	0.0251	0.0254	0.0368	0.0326	0.0316	0.0365	0.0378	0.0332
R	0.072	0.071	0.0736	0.0734	0.0731	0.0464	0.0413	0.0423	0.0491	0.0609	0.0682
S	0.0601	0.0613	0.0575	0.0556	0.0561	0.0662	0.0722	0.0733	0.0657	0.0626	0.0651
T	0.0588	0.059	0.0583	0.0606	0.0602	0.0591	0.0531	0.0535	0.054	0.0542	0.0654
V	0.0857	0.0825	0.0883	0.0938	0.0929	0.0675	0.0608	0.0617	0.0663	0.0698	0.0822
W	0.0117	0.0119	0.0116	0.0113	0.0113	0.0128	0.0114	0.0119	0.0115	0.013	0.0112
X	0.0011	0.0017	0.0024	0.0015	0.0016	0.0031	0.0037	0.0038	0.0044	0.0022	0.0019
Y	0.0262	0.027	0.0255	0.0259	0.026	0.0323	0.033	0.0323	0.033	0.0277	0.0272
Alpha Div. all species	224	227	263	93	102	295	173	312	435	141	38
Alpha Div. Nanohalo.	10	10	10	8	8	0	0	0	0	0	5
Alpha Div. Halobacteria	83	76	80	79	83	1	0	1	1	5	15
Alpha Div. Archaea	117	104	93	99	100	8	6	16	16	7	20
Shannon Div. all species	5.30329	5.38415	5.44169	4.40307	4.45612	5.58735	5.06523	5.63089	6.05268	4.88405	3.58866
Shannon Div. Nanohalo.	2.19536	2.25727	2.22009	1.96229	1.95037	0	0	0	0	0	1.60944
Shannon Div. Halobacteria	4.35348	4.28825	4.30015	4.25818	4.28087	0	0	0	0	1.60944	2.63632
Shannon Div. Archaea	3.93814	3.85505	3.52084	3.88544	3.98513	1.98769	1.74505	2.30111	2.71701	1.69947	0.483428

### Sheet: TableS3
Table S3. Statistics and phylogenetic classification of archaeal and bacterial MAGs assembled from Danakil geothermally influenced brines. New taxa are indicated and representative reference MAGs, highlighted in bold. Only high quality MAGs are listed. MAGs were classified according to GTDB r214. The environment origin of MAGs can be dedeudec from their names: DAL-Ass, Lake Assale; DAL-WCL, Weste…
Taxon/Candidate taxon	MAG id	Accession number	GTDB r214 Taxonomy	Proposed Taxonomy	Ref New Taxonomy	Genome Length	No. Contigs	N50	GC content (%)	Anvio Completeness	Anvio Redundancy	pI Median	DE/IK ratio	R/K ratio	Coverage (trimmed mean coverM)	CheckM Completeness	CheckM Redundancy	CheckM2 Completeness	CheckM2 Redundancy
ARCHAEA
Halobacteriota (92 high quality MAGs)
Chewarchaeaceae (new family Baker et al. 2024)	DAL-9Gt_70_90C3R	SAMN37183358	d__Archaea;p__Halobacteriota;c__Halobacteria;o__Halobacteriales;f__;g__;s__	f__Chewarchaeaceae;g__Chewarchaeum;s__aethiopicum	Baker et al 2024	2,933,771	132	38,607	61.52	89.47	2.63	4.28	2.232	3.657	28.245	78.87	2.17	80.61	3.48
	DAL-WCL_29_44C4R		d__Archaea;p__Halobacteriota;c__Halobacteria;o__Halobacteriales;f__;g__;s__	f__Chewarchaeaceae;g__Chewarchaeum;s__aethiopicum	This study	2,047,797	138	19,503	61.19	44.44	3.7	4.291	2.216	3.69	9.835	49.03	0.89	54.81	1.99
	DAL-Ass_51_66C3R		d__Archaea;p__Halobacteriota;c__Halobacteria;o__Halobacteriales;f__;g__;s__	f__Chewarchaeaceae;g__Chewarchaeum;s__aethiopicum	This study	2,288,607	44	72,079	61.55	66.05	3.09	4.28	2.229	3.528	50.658	57.52	2.13	62.4	1.89
	DAL-9Gt_45d_68C3R		d__Archaea;p__Halobacteriota;c__Halobacteria;o__Halobacteriales;f__;g__;s__	f__Chewarchaeaceae;g__Chewarchaeum;s__	This study	2,611,081	159	20,826	60.36	68.42	2.63	4.265	2.167	3.468	12.237	78.75	1.32	72.43	0.8
Halorutilaceae (new family Duran-Viseras et al. 2023) = Afararchaeaceae (junior synonym, new family Baker et al. 2024)	DAL-Ass_48_95C3R		d__Archaea;p__Halobacteriota;c__Halobacteria;o__JAHENH01;f__;g__;s__	f__Afararchaeaceae;g__;s__	Baker et al 2024	2,714,571	134	36,932	49.83	95.06	2.47	4.425	1.704	1.167	11.001	97.71	0	88.48	3.63
	DAL-WCL_40_62C4R	SAMN37183368	d__Archaea;p__Halobacteriota;c__Halobacteria;o__JAHENH01;f__;g__;s__	f__Afararchaeaceae;g__Afararchaeum;s__	Baker et al 2024	1,704,136	724	2,656	54.82	61.73	3.7	4.375	1.921	1.725	4.374	55.52	0.65	44.62	0.7
	DAL-WCL_43_77C4R	SAMN37183369	d__Archaea;p__Halobacteriota;c__Halobacteria;o__JAHENH01;f__;g__;s__	f__Afararchaeaceae;g__Afararchaeum;s__	Baker et al 2024	1,336,050	515	3,037	59.6	76.54	4.32	4.286	2.611	2.195	5.516	69.71	1.63	47.99	0.58
	DAL-WCL_46_54C5R	SAMN37183370	d__Archaea;p__Halobacteriota;c__Halobacteria;o__JAHENH01;f__;g__;s__	f__Afararchaeaceae;g__Afararchaeum;s__	Baker et al 2024	1,373,152	186	9,444	53.24	54.32	4.94	4.48	1.64	1.477	5.963	56.68	1.31	51.64	0.54
	DAL-WCL_97C3R	SAMN37183371	d__Archaea;p__Halobacteriota;c__Halobacteria;o__JAHENH01;f__;g__;s__	f__Afararchaeaceae;g__Afararchaeum;s__irisae	Baker et al 2024	1,895,979	117	39,046	54.9	96.91	3.09	4.191	2.241	1.784	378.084	98.69	0	98.58	0.07
New family Karumarchaeaceae	DAL-Ass_21_92C4R		d__Archaea;p__Halobacteriota;c__Halobacteria;o__Halobacteriales;f__SW-7-71-33;g__;s__	f__Karumarchaeaceae;g__Karumarchaeum;s__Karumarchaeum halophilus	This study	2,615,842	282	12,164	64.02	91.98	4.32	4.293	2.737	4.156	37.215	86.33	2	78	0.09
	DAL-Ass_2_41C2R		d__Archaea;p__Halobacteriota;c__Halobacteria;o__Halobacteriales;f__;g__;s__	f__Karumarchaeaceae;g__Karumarchaeum;s__		1,628,835	118	15,634	68.46	40.74	1.85	4.232	3.277	5.221	11.329	49.07	0	37.33	0.05
New family Abyssiniarchaeaeceae	DAL-8mg-83m_91C4R		d__Archaea;p__Halobacteriota;c__Halobacteria;o__Halobacteriales;f__;g__;s__	f__Abyssiniarchaeacea;g__Abyssiniarchaeum;s__Abyssiniarchaeum dallolvicinus	This study	2,402,593	443	7,522	66.84	90.79	3.95	4.34	2.8	4.61	20.81	81.43	4.88	77.61	5.67
	DAL-8mg-143m_86C3R		d__Archaea;p__Halobacteriota;c__Halobacteria;o__Halobacteriales;f__;g__;s__	f__Abyssiniarchaeacea;g__Abyssiniarchaeum;s__	This study	2,127,882	241	10,770	71.75	85.53	2.63	4.35	3.68	6.02	21.87	77.35	3.21	73.48	1.55
	DAL-Ass_7_54C4R		d__Archaea;p__Halobacteriota;c__Halobacteria;o__Halobacteriales;f__SW-7-71-33;g__;s__	f__Abyssiniarchaeacea;g__Abyssiniarchaeum;s__	This study	1,155,981	136	11,119	71.38	53.7	3.7	4.341	3.65	6.39	18.084	45.26	2.59	41.93	1.59
Halobacteriaceae
Potential new genus	DAL-Ass_29_64C5R		d__Archaea;p__Halobacteriota;c__Halobacteria;o__Halobacteriales;f__Halobacteriaceae;g__;s__			1,855,702	332	6,908	70.81	63.58	4.94	4.36	4.206	6.713	9.498	64.91	1.42	47.95	0.59
	DAL-Ass_39_84C2R		d__Archaea;p__Halobacteriota;c__Halobacteria;o__Halobacteriales;f__Halobacteriaceae;g__;s__			2,020,190	316	9,596	44.96	83.95	1.85	4.401	1.386	1.558	9.527	80.01	0.64	72.5	0.56
	DAL-WCL_14_43C4R		d__Archaea;p__Halobacteriota;c__Halobacteria;o__Halobacteriales;f__Halobacteriaceae;g__;s__			2,282,949	1,127	2,142	45.11	43.21	3.7	4.5	1.37	1.42	5.583	47.41	5.81	45.23	6.01
Potential new genus	DAL-WCL_29_70C3R		d__Archaea;p__Halobacteriota;c__Halobacteria;o__Halobacteriales;f__Halobacteriaceae;g__;s__			1,702,517	64	35,617	67.54	69.75	2.47	4.278	2.91	5.246	20.391	81.02	0.64	68.27	1.15
	DAL-WCL_29_75C1R		d__Archaea;p__Halobacteriota;c__Halobacteria;o__Halobacteriales;f__Halobacteriaceae;g__;s__			1,425,858	52	34,576	65.83	74.69	1.23	4.355	2.955	5.504	13.434	74.1	0	57.82	1.96
Potential new genus	DAL-WCL_23_62C2R		d__Archaea;p__Halobacteriota;c__Halobacteria;o__Halobacteriales;f__Halobacteriaceae;g__;s__			1,512,932	106	16,645	71.38	62.35	1.85	4.291	5.165	6.156	32.46	50.44	0.89	47.72	0.46
	DAL-WCL_24_46C3R		d__Archaea;p__Halobacteriota;c__Halobacteria;o__Halobacteriales;f__Halobacteriaceae;g__;s__			1,172,195	57	26,602	71.14	45.68	3.09	4.279	4.214	6.956	15.702	47.37	1.63	39.53	0.64
	DAL-WCL_28_75C5R		d__Archaea;p__Halobacteriota;c__Halobacteria;o__Halobacteriales;f__Halobacteriaceae;g__;s__			1,958,305	141	17,137	72.5	75.31	4.94	4.319	4.584	6.674	15.866	82.42	2.98	69.82	2.17
	DAL-WCL_32_78C3R		d__Archaea;p__Halobacteriota;c__Halobacteria;o__Halobacteriales;f__Halobacteriaceae;g__;s__			2,154,217	58	46,494	68.66	77.78	3.09	4.237	3.601	4.669	55.046	87.51	0.85	79.69	1.05
Potential new genus	DAL-WCL_32_83C3R		d__Archaea;p__Halobacteriota;c__Halobacteria;o__Halobacteriales;f__Halobacteriaceae;g__;s__			1,742,204	34	89,720	71.64	83.33	3.09	4.361	4.253	5.805	121.391	71.87	0.5	58.7	0.54
	DAL-Ass_8_41C4R		d__Archaea;p__Halobacteriota;c__Halobacteria;o__Halobacteriales;f__Halobacteriaceae;g__;s__			1,837,149	1,086	1,706	54.02	41.36	4.32	4.71	1.717	2.364	4.296	42.56	2.94	40.46	0.94
Halanaeroarchaeum sp.	DAL-WCL_29_52C5R		d__Archaea;p__Halobacteriota;c__Halobacteria;o__Halobacteriales;f__Halobacteriaceae;g__Halanaeroarchaeum;s__			1,622,463	112	17,715	65	51.85	4.94	4.277	2.828	4.369	9.055	61.21	4.67	56.35	3.69
Halanaeroarchaeum sp.	DAL-WCL_29_53C3R		d__Archaea;p__Halobacteriota;c__Halobacteria;o__Halobacteriales;f__Halobacteriaceae;g__Halanaeroarchaeum;s__			1,476,030	126	14,399	65.13	52.47	3.09	4.256	2.922	4.396	11.094	49.53	1.87	61.3	4.15
Halanaeroarchaeum sp.	DAL-WCL_32_62C3R		d__Archaea;p__Halobacteriota;c__Halobacteria;o__Halobacteriales;f__Halobacteriaceae;g__Halanaeroarchaeum;s__			1,245,947	21	160,878	68.32	61.73	2.47	4.272	2.924	3.896	137.04	53.76	0.99	57.65	0.73
Halanaeroarchaeum sp.	DAL-WCL_35_48C1R		d__Archaea;p__Halobacteriota;c__Halobacteria;o__Halobacteriales;f__Halobacteriaceae;g__Halanaeroarchaeum;s__			1,346,278	49	29,192	68.08	48.15	1.23	4.275	2.956	4.435	35.624	43.93	0	48.23	0.66
Halanaeroarchaeum sp.	DAL-WCL_35_62C3R		d__Archaea;p__Halobacteriota;c__Halobacteria;o__Halobacteriales;f__Halobacteriaceae;g__Halanaeroarchaeum;s__			1,856,092	61	38,805	67.76	62.35	3.09	4.261	3.108	4.608	96.695	78.72	0.64	73.12	0.63
Halanaeroarchaeum sp.	DAL-WCL_35_67C4R		d__Archaea;p__Halobacteriota;c__Halobacteria;o__Halobacteriales;f__Halobacteriaceae;g__Halanaeroarchaeum;s__			1,463,412	46	39,643	68.72	66.67	4.32	4.271	3.087	4.827	305.081	74.89	0.85	67.78	0.14
Halarchaeum sp.	DAL-WCL_35_76C3R		d__Archaea;p__Halobacteriota;c__Halobacteria;o__Halobacteriales;f__Halobacteriaceae;g__Halarchaeum;s__			1,934,568	94	26,185	70.29	75.93	3.09	4.253	3.737	4.516	344.688	88.09	0	78.9	0.1
Halobacterium sp.	DAL-9Gt_87_85C3R		d__Archaea;p__Halobacteriota;c__Halobacteria;o__Halobacteriales;f__Halobacteriaceae;g__Halobacterium;s__			2,536,514	485	6,328	68.89	85.42	3.09	4.154	3.785	4.333	10.61	84.64	2.2	77.61	0.49
Halobacterium sp.	DAL-9Gt_87_97C3R		d__Archaea;p__Halobacteriota;c__Halobacteria;o__Halobacteriales;f__Halobacteriaceae;g__Halobacterium;s__			2,516,459	478	6,379	69.05	97.37	2.63	4.188	3.9	4.333	10.563	84.64	2.2	77.61	0.49
Halobacterium sp.	DAL-WCL_35_53C3R		d__Archaea;p__Halobacteriota;c__Halobacteria;o__Halobacteriales;f__Halobacteriaceae;g__Halobacterium;s__			1,944,492	58	42,672	70.69	52.47	2.47	4.202	4.164	4.316	125.632	66.36	0.93	70.76	0.16
Halobacterium sp.	DAL-WCL_44_49C1R		d__Archaea;p__Halobacteriota;c__Halobacteria;o__Halobacteriales;f__Halobacteriaceae;g__Halobacterium;s__			984,070	137	9,591	69.25	49.38	0.62	4.268	3.688	4.049	123.267	29.82	2.8	32.54	1.07
Halodesulfurarchaeum sp.	DAL-Ass_44_86C3R		d__Archaea;p__Halobacteriota;c__Halobacteria;o__Halobacteriales;f__Halobacteriaceae;g__Halodesulfurarchaeum;s__			2,344,374	315	10,624	66.2	86.42	2.47	4.343	2.696	4.351	14.588	87.89	1.29	88.36	0.9
Halodesulfurarchaeum sp.	DAL-WCL_29_47C4R		d__Archaea;p__Halobacteriota;c__Halobacteria;o__Halobacteriales;f__Halobacteriaceae;g__Halodesulfurarchaeum;s__			1,588,287	154	11,757	64.44	46.91	3.7	4.369	2.546	4.043	13.791	47.66	2.8	53.94	1.07
Halodesulfurarchaeum sp.	DAL-WCL_29_65C4R		d__Archaea;p__Halobacteriota;c__Halobacteria;o__Halobacteriales;f__Halobacteriaceae;g__Halodesulfurarchaeum;s__			1,602,887	91	20,477	66.42	65.43	3.7	4.297	2.654	4.227	15.576	84.58	1.49	80.68	0.21
Halodesulfurarchaeum sp.	DAL-WCL_29_91C5R		d__Archaea;p__Halobacteriota;c__Halobacteria;o__Halobacteriales;f__Halobacteriaceae;g__Halodesulfurarchaeum;s__			2,308,472	121	26,067	60.77	90.74	4.94	4.301	2.387	3.533	18.077	88.24	1.67	86.46	1.56
Halodesulfurarchaeum sp.	DAL-WCL_35_78C3R		d__Archaea;p__Halobacteriota;c__Halobacteria;o__Halobacteriales;f__Halobacteriaceae;g__Halodesulfurarchaeum;s__			1,681,433	51	45,179	64.63	78.4	2.47	4.306	2.478	3.549	133.71	91.12	0.85	85.49	0.09
Halodesulfurarchaeum sp.	DAL-WCL_37_46C4R		d__Archaea;p__Halobacteriota;c__Halobacteria;o__Halobacteriales;f__Halobacteriaceae;g__Halodesulfurarchaeum;s__			839,502	323	3,127	65.96	45.68	3.7	4.422	2.74	4.722	14.448	32.8	0.9	32.53	1.08
Haloferacaceae
Potential new genus	DAL-WCL_23_72C3R		d__Archaea;p__Halobacteriota;c__Halobacteria;o__Halobacteriales;f__Haloferacaceae;g__;s__			1,965,795	150	16,766	69.64	71.6	2.47	4.304	3.857	4.893	42.046	65.22	0.76	53.99	0.41
	DAL-WCL_35_50C1R		d__Archaea;p__Halobacteriota;c__Halobacteria;o__Halobacteriales;f__Haloferacaceae;g__;s__			1,716,746	61	31,718	70.66	50	0.62	4.28	3.248	4.489	96.695	64.4	0.2	58.23	1.52
Potential new genus	DAL-WCL_32_90C3R		d__Archaea;p__Halobacteriota;c__Halobacteria;o__Halobacteriales;f__Haloferacaceae;g__;s__			2,372,485	76	37,558	68.29	90.12	3.09	4.309	3.48	4.344	108.817	83.33	0.41	73.59	1.1
Potential new genus	DAL-9Gt_38m_75C3R		d__Archaea;p__Halobacteriota;c__Halobacteria;o__Halobacteriales;f__Haloferacaceae;g__A07HB70;s__			1,767,320	126	18,074	74.08	75	2.63	4.414	4.038	7.292	42.479	79.94	0.38	65.78	0.44
	DAL-9Gt_44m_45C4R		d__Archaea;p__Halobacteriota;c__Halobacteria;o__Halobacteriales;f__Haloferacaceae;g__A07HB70;s__			1,622,553	199	10,305	73	44.74	3.95	4.361	4.853	7.2	43.801	51.4	0.93	56.26	1.28
	DAL-9Gt_61m_68C1R		d__Archaea;p__Halobacteriota;c__Halobacteria;o__Halobacteriales;f__Haloferacaceae;g__A07HB70;s__			2,135,963	120	27,701	70.94	68.42	1.32	4.365	3.749	6.119	26.218	74.86	2.22	72.12	2.04
	DAL-WCL_28_44C1R		d__Archaea;p__Halobacteriota;c__Halobacteria;o__Halobacteriales;f__Haloferacaceae;g__A07HB70;s__			1,665,572	133	13,897	72.17	43.83	1.23	4.349	4.276	6.262	36.403	53.49	0	52.11	0.16
	DAL-WCL_28_69C4R		d__Archaea;p__Halobacteriota;c__Halobacteria;o__Halobacteriales;f__Haloferacaceae;g__A07HB70;s__			2,134,121	126	19,155	72.2	68.52	4.32	4.364	4.314	6.333	22.523	71.46	1.52	62.81	1.35
	DAL-WCL_28_81C4R		d__Archaea;p__Halobacteriota;c__Halobacteria;o__Halobacteriales;f__Haloferacaceae;g__A07HB70;s__			2,204,155	103	25,813	71	80.86	3.7	4.348	4.393	6.609	36.072	86.71	1.9	77.82	1.76
	DAL-WCL_35_54C4R		d__Archaea;p__Halobacteriota;c__Halobacteria;o__Halobacteriales;f__Haloferacaceae;g__A07HB70;s__			1,724,489	56	32,742	71.19	54.32	3.7	4.414	3.613	6.108	75.761	53.74	0	66.82	0.14
New species	DAL-Ass_13_78C3R		d__Archaea;p__Halobacteriota;c__Halobacteria;o__Halobacteriales;f__Haloferacaceae;g__Halobaculum;s__			2,429,093	948	2,884	66.89	77.78	2.47	4.33	3.707	6.15	116.688	68.39	0.4	79.03	0
New species	DAL-WCL_19_41C4R		d__Archaea;p__Halobacteriota;c__Halobacteria;o__Halobacteriales;f__Haloferacaceae;g__Halobaculum;s__			1,935,676	740	2,965	65.62	41.36	3.7	4.319	3.588	5.996	6.642	37.1	2.09	31.5	0.31
New species	DAL-WCL_19_56C3R		d__Archaea;p__Halobacteriota;c__Halobacteria;o__Halobacteriales;f__Haloferacaceae;g__Halobaculum;s__			1,095,856	199	6,549	68.22	55.56	3.09	4.393	3.664	6.607	42.665	26.33	0.98	30.45	0
New species	DAL-Ass_37_98C3R		d__Archaea;p__Halobacteriota;c__Halobacteria;o__Halobacteriales;f__Haloferacaceae;g__Halobellus;s__			2,938,570	65	87,034	64.18	97.53	3.09	4.27	2.779	3.825	284.352	98.92	0.76	94.26	0.26
New species	DAL-WCL_39_63C4R		d__Archaea;p__Halobacteriota;c__Halobacteria;o__Halobacteriales;f__Haloferacaceae;g__Halobellus;s__			1,871,570	150	16,692	69.51	62.96	4.32	4.23	3.383	4.779	58.925	76.19	0	66.89	1.05
New species	DAL-9Gt_73d_58C1R		d__Archaea;p__Halobacteriota;c__Halobacteria;o__Halobacteriales;f__Haloferacaceae;g__Halolamina;s__			2,119,569	202	14,096	67.35	57.89	1.32	4.243	3.293	4.197	38.579	70.12	2.28	65.38	1.28
New species	DAL-WCL_32_72C4R		d__Archaea;p__Halobacteriota;c__Halobacteria;o__Halobacteriales;f__Haloferacaceae;g__Halolamina;s__			2,458,374	47	69,239	69.89	72.22	4.32	4.216	4.268	5.046	42.025	91.95	0.57	88.61	0.05
New species	DAL-Ass_37_70C3R		d__Archaea;p__Halobacteriota;c__Halobacteria;o__Halobacteriales;f__Haloferacaceae;g__Halonotius;s__			1,355,934	201	8,665	65.25	69.75	3.09	4.138	2.786	3.437	640.735	60.03	0.38	49.82	0.09
New species	DAL-9Gt_34_97C3R		d__Archaea;p__Halobacteriota;c__Halobacteria;o__Halobacteriales;f__Haloferacaceae;g__Halopenitus;s__			3,402,315	211	23,716	65.21	96.91	3.09	4.269	2.845	3.11	359.476	97.08	3.04	94.97	0.63
New species	DAL-9Gt_34_99C0R		d__Archaea;p__Halobacteriota;c__Halobacteria;o__Halobacteriales;f__Haloferacaceae;g__Halopenitus;s__			3,245,986	207	22,689	65.81	98.68	0	4.159	2.939	3.11	353.367	97.08	3.04	94.97	0.63
New species	DAL-Ass_29_42C3R		d__Archaea;p__Halobacteriota;c__Halobacteria;o__Halobacteriales;f__Haloferacaceae;g__Haloplanus;s__			1,566,650	311	5,648	67.32	41.98	2.47	4.457	3.268	5.845	10.844	48.6	0.93	48.37	1.24
New species	DAL-WCL_21_44C3R		d__Archaea;p__Halobacteriota;c__Halobacteria;o__Halobacteriales;f__Haloferacaceae;g__Haloplanus;s__			1,919,684	186	11,040	67.92	44.44	3.09	4.345	3.285	5.37	21.439	52.8	2.8	54.88	1.91
New species	DAL-WCL_32_72C3R		d__Archaea;p__Halobacteriota;c__Halobacteria;o__Halobacteriales;f__Haloferacaceae;g__Haloplanus;s__			2,365,996	84	31,488	67.32	72.22	3.09	4.318	3.151	4.838	91.455	86.97	1.14	81.66	0.27
New species	DAL-WCL_32_74C3R		d__Archaea;p__Halobacteriota;c__Halobacteria;o__Halobacteriales;f__Haloferacaceae;g__Haloplanus;s__			1,933,961	90	25,398	68.28	74.07	3.09	4.34	3.652	4.686	36.467	69.38	0.38	64.01	0.61
New species	DAL-WCL_83C5R		d__Archaea;p__Halobacteriota;c__Halobacteria;o__Halobacteriales;f__Haloferacaceae;g__Haloquadratum;s__			1,934,177	148	16,643	68.36	83.33	4.94	4.241	3.263	4.466	62.975	88.06	0.41	80.18	0
New species	DAL-WCL_24_46C4R		d__Archaea;p__Halobacteriota;c__Halobacteria;o__Halobacteriales;f__Haloferacaceae;g__Salinigranum;s__			2,451,608	216	12,760	69.11	45.68	3.7	4.47	3.131	5.12	15.702	53.53	0.76	56.05	2.37
Haloarculaceae
Potential new genus	DAL-WCL_23_43C1R		d__Archaea;p__Halobacteriota;c__Halobacteria;o__Halobacteriales;f__Haloarculaceae;g__;s__			1,245,102	119	12,183	69.73	42.59	0.62	4.266	3.647	4.565	19.134	42.34	0.43	35.09	0.49
	DAL-Ass_7_41C2R		d__Archaea;p__Halobacteriota;c__Halobacteria;o__Halobacteriales;f__Haloarculaceae;g__;s__			927,920	116	10,187	70.75	41.36	1.85	4.353	3.511	5.638	21.47	26.33	0.46	24.18	0.01
	DAL-WCL_24_61C3R		d__Archaea;p__Halobacteriota;c__Halobacteria;o__Halobacteriales;f__Haloarculaceae;g__;s__			1,940,876	87	29,397	71.59	61.11	3.09	4.335	3.911	5.831	30.153	69.53	0.43	63.32	1.04
Potential new genus	DAL-9Gt_1m_76C1R		d__Archaea;p__Halobacteriota;c__Halobacteria;o__Halobacteriales;f__Haloarculaceae;g__;s__			1,633,730	205	9,418	67.26	76.32	1.32	4.27	3.091	4.496	29.917	61.12	2.27	56.43	0.85
Potential new genus	DAL-WCL_7_50C4R		d__Archaea;p__Halobacteriota;c__Halobacteria;o__Halobacteriales;f__Haloarculaceae;g__;s__			1,037,845	245	4,701	68.61	50	3.7	4.246	3.356	4.559	14.726	40.84	6.51	33.67	4.84
	DAL-WCL_24_49C3R		d__Archaea;p__Halobacteriota;c__Halobacteria;o__Halobacteriales;f__Haloarculaceae;g__QH-10-67-22;s__			2,532,300	172	16,532	70.09	49.38	3.09	4.259	4.017	5.226	26.554	65.2	1.07	64.92	0.64
Potential new genus	DAL-WCL_21_77C4R		d__Archaea;p__Halobacteriota;c__Halobacteria;o__Halobacteriales;f__Haloarculaceae;g__;s__			2,310,760	140	21,210	67.25	77.16	3.7	4.285	3.255	4.162	31.908	78.68	2.13	75.72	2.15
	DAL-WCL_35_76C4R		d__Archaea;p__Halobacteriota;c__Halobacteria;o__Halobacteriales;f__Haloarculaceae;g__;s__			2,094,738	76	32,635	69.95	75.93	3.7	4.282	3.518	5.331	133.764	71.22	0.43	59.55	0.96
Potential new genus	DAL-WCL_24_70C4R		d__Archaea;p__Halobacteriota;c__Halobacteria;o__Halobacteriales;f__Haloarculaceae;g__;s__			2,890,633	194	19,151	70.11	70.37	3.7	4.29	3.346	4.813	21.808	86.44	3.26	75.2	3.62
Potential new genus	DAL-9Gt_24_95C0R		d__Archaea;p__Halobacteriota;c__Halobacteria;o__Halobacteriales;f__Haloarculaceae;g__;s__	d__Archaea;p__Halobacteriota;c__Halobacteria;o__Halobacteriales;f__Haloarculaceae;g__;s__		2,534,442	245	15,270	61.01	94.74	0	4.312	2.531	4.437	4.887	90.48	0.67	75.13	2.5
New species	DAL-WCL_12_44C3R		d__Archaea;p__Halobacteriota;c__Halobacteria;o__Halobacteriales;f__Haloarculaceae;g__Halapricum;s__			1,479,085	147	12,449	64.23	44.44	2.47	4.276	2.691	3.557	9.553	49.14	0.47	35.97	0.54
New species	DAL-9Gt_49m_66C1R		d__Archaea;p__Halobacteriota;c__Halobacteria;o__Halobacteriales;f__Haloarculaceae;g__Haloarcula;s__			2,764,995	134	30,250	61.76	65.79	1.32	4.207	2.59	3.083	46.977	76.89	2	73.87	2.17
New species	DAL-WCL_31_84C4R		d__Archaea;p__Halobacteriota;c__Halobacteria;o__Halobacteriales;f__Haloarculaceae;g__Halococcoides;s__			1,689,583	168	12,758	66.31	83.95	3.7	4.291	2.709	5.621	135.076	77.53	0.2	66.64	0
New species	DAL-WCL_21_75C5R		d__Archaea;p__Halobacteriota;c__Halobacteria;o__Halobacteriales;f__Haloarculaceae;g__Haloglomus;s__			2,761,741	208	16,167	68.21	74.69	4.94	4.256	3.626	5.065	16.971	70.6	2.98	73.79	4.6
New species	DAL-WCL_12_46C3R		d__Archaea;p__Halobacteriota;c__Halobacteria;o__Halobacteriales;f__Haloarculaceae;g__Halorhabdus;s__			2,324,036	261	11,177	62.05	46.3	3.09	4.311	2.682	4.052	14.115	45.33	0.93	57.32	1.09
New species	DAL-WCL_31_49C1R		d__Archaea;p__Halobacteriota;c__Halobacteria;o__Halobacteriales;f__Haloarculaceae;g__Halorhabdus;s__			953,127	225	4,721	65.9	49.38	1.23	4.223	2.947	4.362	219.237	48.08	0	41.48	0.11
New species	DAL-WCL_12_47C1R		d__Archaea;p__Halobacteriota;c__Halobacteria;o__Halobacteriales;f__Haloarculaceae;g__Halorientalis;s__			2,029,996	215	12,410	61.86	46.91	0.62	4.285	2.376	2.973	22.682	46.97	0	52.44	0.73
New species	DAL-WCL_28_51C4R		d__Archaea;p__Halobacteriota;c__Halobacteria;o__Halobacteriales;f__Haloarculaceae;g__Halorientalis;s__			1,732,567	152	12,914	70.74	50.62	4.32	4.274	4.08	5.882	19.427	56.54	4.67	53.78	1.15
New species	DAL-WCL_35_70C5R		d__Archaea;p__Halobacteriota;c__Halobacteria;o__Halobacteriales;f__Haloarculaceae;g__Halorientalis;s__			2,439,645	74	42,856	67.96	69.14	4.94	4.176	3.211	3.894	319.8	87.23	0.85	79.06	0.39
New species	DAL-WCL_32_99C4R		d__Archaea;p__Halobacteriota;c__Halobacteria;o__Halobacteriales;f__Haloarculaceae;g__Halosegnis;s__			2,451,072	26	139,781	65.64	98.77	4.32	4.303	3.292	4.388	72.267	97.53	0	97.62	0.29
New species	DAL-WCL_24_53C4R		d__Archaea;p__Halobacteriota;c__Halobacteria;o__Halobacteriales;f__Haloarculaceae;g__Halosimplex;s__			2,937,899	218	19,052	69.34	53.09	4.32	4.219	3.832	5.211	29.127	71.02	1.2	65.32	1.79
New species	DAL-9Gt_24_90C0R		d__Archaea;p__Halobacteriota;c__Halobacteria;o__Halobacteriales;f__Haloarculaceae;g__Salinirussus;s__			2,534,442	245	15,270	60.92	89.47	0.67	4.312	2.531	4.437	4.882	90.48	0.67	75.13	2.5
New species	DAL-Ass_2_46C3R		d__Archaea;p__Halobacteriota;c__Halobacteria;o__Halobacteriales;f__Haloarculaceae;g__Salinirussus;s__			1,764,340	113	20,142	67.87	46.3	2.47	4.33	3.327	5.879	24.876	56.56	1.6	58.62	1.29
New species	DAL-Ass_37_40C3R		d__Archaea;p__Halobacteriota;c__Halobacteria;o__Halobacteriales;f__Haloarculaceae;g__SW-9-67-25;s__			968,066	207	5,615	65.54	39.51	2.47	4.241	3.052	4.072	548.138	34.13	3.13	26.26	4.51
Nanohaloarchaeota (35 High Quality MAGs)
New family Asbonarchaeaceae	DAL-9Gt_90_72C1R	SAMN37183359	d__Archaea;p__Nanohaloarchaeota;c__Nanosalinia;o__Nanosalinales;f__JALIDP01;g__;s__	f__Asbonarchaeaceae;g__;s__	Baker et al 2024	1,119,684	191	10,104	46.12	72.37	1.32	4.778	1.274	0.788	11.335	77.5	0	87.37	0.99
	DAL-WCL_45_78C1R	SAMN37183360	d__Archaea;p__Nanohaloarchaeota;c__Nanosalinia;o__Nanosalinales;f__JALIDP01;g__;s__	f__Asbonarchaeaceae;g__Asbonarchaeum;s__	Baker et al 2024	1,454,511	344	5,895	57.47	78.4	0.62	4.454	1.885	1.86	6.295	73.05	0.93	81.25	0.62
	DAL-WCL_45_84C1R	SAMN37183361	d__Archaea;p__Nanohaloarchaeota;c__Nanosalinia;o__Nanosalinales;f__JALIDP01;g__;s__	f__Asbonarchaeaceae;g__Asbonarchaeum;s__danakilensis	Baker et al 2024	1,201,103	81	40,248	61.15	83.95	1.23	4.31	2.04	1.694	28.099	83.18	0.93	92.13	1.15
	DAL-9Gt_91_54C12R	SAMN37183366	d__Archaea;p__Nanohaloarchaeota;c__Nanosalinia;o__Nanosalinales;f__JALIDP01;g__JALIDP01;s__	f__Asbonarchaeaceae;g__;s__	Baker et al 2024	643,450	102	8,221	64.02	53.95	11.84	4.285	2.608	3.134	9.321	57.39	14.02	54.35	6.58
	DAL-9Gt_91_54C5R	SAMN37183365	d__Archaea;p__Nanohaloarchaeota;c__Nanosalinia;o__Nanosalinales;f__JALIDP01;g__JALIDP01;s__	f__Asbonarchaeaceae;g__;s__	Baker et al 2024	627,488	151	4,630	62.76	53.95	5.26	4.33	2.352	2.31	12.901	50.73	10.1	58.84	10.5
	DAL-Ass_14_40C5R		d__Archaea;p__Nanohaloarchaeota;c__Nanosalinia;o__Nanosalinales;f__JALIDP01;g__JALIDP01;s__	f__Asbonarchaeaceae;g__;s__	This study	366,081	170	2,367	57.8	39.51	4.94	4.344	2.192	1.572	6.193	40.39	7.01	33.39	5.17
	DAL-Ass_36_41C5R		d__Archaea;p__Nanohaloarchaeota;c__Nanosalinia;o__Nanosalinales;f__JALIDP01;g__JALIDP01;s__	f__Asbonarchaeaceae;g__;s__	This study	734,336	317	2,619	63.13	41.36	4.94	4.454	2.335	2.962	7.813	46.57	6.07	30.32	1.97
	DAL-Ass_36_69C3R	SAMN37183364	d__Archaea;p__Nanohaloarchaeota;c__Nanosalinia;o__Nanosalinales;f__JALIDP01;g__JALIDP01;s__	f__Asbonarchaeaceae;g__;s__	Baker et al 2024	702,166	147	6,033	66.65	69.14	3.09	ND	ND	2.895	11.852	71.21	2.8	59.71	0.78
	DAL-Ass_51_71C0R	SAMN37183367	d__Archaea;p__Nanohaloarchaeota;c__Nanosalinia;o__Nanosalinales;f__JALIDP01;g__JALIDP01;s__	f__Asbonarchaeaceae;g__;s__	Baker et al 2024	568,488	42	16,988	62	70.99	0	4.268	2.278	2.051	66.452	69.63	0	73.25	0.13
	DAL-WCL_22_55C1R	SAMN37183362	d__Archaea;p__Nanohaloarchaeota;c__Nanosalinia;o__Nanosalinales;f__JALIDP01;g__JALIDP01;s__	f__Asbonarchaeaceae;g__;s__	Baker et al 2024	470,854	26	26,678	58.67	54.94	1.23	4.296	2.156	1.54	172.775	25.46	1.6	67.5	0.01
	DAL-WCL_25_35C5R		d__Archaea;p__Nanohaloarchaeota;c__Nanosalinia;o__Nanosalinales;f__JALIDP01;g__JALIDP01;s__	f__Asbonarchaeaceae;g__;s__	This study	459,493	148	4,108	59.48	34.57	4.94	4.322	2.184	1.744	150.912	28.27	2.8	33.57	3.61
	DAL-WCL_25_59C5R	SAMN37183363	d__Archaea;p__Nanohaloarchaeota;c__Nanosalinia;o__Nanosalinales;f__JALIDP01;g__JALIDP01;s__	f__Asbonarchaeaceae;g__;s__	Baker et al 2024	599,589	232	2,980	56.82	59.26	4.94	4.327	2.139	1.531	6.134	56.48	0.93	58.1	0.15
	DAL-WCL_37_42C1R		d__Archaea;p__Nanohaloarchaeota;c__Nanosalinia;o__Nanosalinales;f__JALIDP01;g__JALIDP01;s__	f__Asbonarchaeaceae;g__;s__	This study	509,487	291	1,816	65.43	41.98	1.23	4.757	2.189	3.754	4.449	32.92	0.8	24.64	0.04
Potential new genus	DAL-Ass_40_71C5R		d__Archaea;p__Nanohaloarchaeota;c__Nanosalinia;o__Nanosalinales;f__Nanosalinaceae;g__;s__			1,061,712	128	10,510	50.93	70.99	4.94	4.415	1.738	1.111	20.768	73.99	4.67	86.74	6.06
Potential new genus	DAL-WCL_22_74C2R		d__Archaea;p__Nanohaloarchaeota;c__Nanosalinia;o__Nanosalinales;f__Nanosalinaceae;g__;s__			981,983	92	14,797	48.48	74.07	1.85	4.504	1.58	0.922	10.511	79.52	0	82.3	2.67
Genus M3-22	DAL-WCL_22_54C1R		d__Archaea;p__Nanohaloarchaeota;c__Nanosalinia;o__Nanosalinales;f__Nanosalinaceae;g__M3-22;s__			757,484	44	26,200	54.31	54.32	0.62	4.418	1.735	1.14	116.781	65.28	0	83.33	1.27
	DAL-WCL_22_40C1R		d__Archaea;p__Nanohaloarchaeota;c__Nanosalinia;o__Nanosalinales;f__Nanosalinaceae;g__M3-22;s__			695,973	63	15,069	53.64	40.12	1.23	4.468	1.63	1.017	32.577	46.84	0.47	65.51	1.59
	DAL-WCL_10_48C4R		d__Archaea;p__Nanohaloarchaeota;c__Nanosalinia;o__Nanosalinales;f__Nanosalinaceae;g__M3-22;s__			338,161	124	3,341	35.73	48.15	3.7	4.792	1.071	0.488	6.341	42.69	0.47	55.11	1.1
New species	DAL-WCL_22_80C3R		d__Archaea;p__Nanohaloarchaeota;c__Nanosalinia;o__Nanosalinales;f__Nanosalinaceae;g__B1-Br10-U2g19;s__			1,010,688	54	31,345	47.12	79.63	3.09	4.575	1.385	0.816	38.072	85.2	0.93	97.06	1.48
New species	DAL-Ass_40_74C4R		d__Archaea;p__Nanohaloarchaeota;c__Nanosalinia;o__Nanosalinales;f__Nanosalinaceae;g__JALDAJ01;s__			717,168	61	17,701	55.8	73.46	3.7	4.358	1.798	1.118	14.758	77.21	1.56	81.34	1.23
New species	DAL-Ass_40_79C3R		d__Archaea;p__Nanohaloarchaeota;c__Nanosalinia;o__Nanosalinales;f__Nanosalinaceae;g__JALDAJ01;s__			1,072,872	35	56,532	54.65	79.01	3.09	4.397	1.796	1.175	29.993	85.98	0.93	96.51	0.35
New species	DAL-WCL_22_52C4R		d__Archaea;p__Nanohaloarchaeota;c__Nanosalinia;o__Nanosalinales;f__Nanosalinaceae;g__JALDAJ01;s__			682,688	52	15,807	56.75	52.47	4.32	4.391	1.818	1.205	19.02	59.89	3.74	75.14	2.34
New species	DAL-WCL_22_61C1R		d__Archaea;p__Nanohaloarchaeota;c__Nanosalinia;o__Nanosalinales;f__Nanosalinaceae;g__JALDAJ01;s__			731,095	44	25,800	57.37	61.11	0.62	4.363	1.883	1.271	189.673	70.64	0	79.53	0.24
New species	DAL-WCL_25_41C4R		d__Archaea;p__Nanohaloarchaeota;c__Nanosalinia;o__Nanosalinales;f__Nanosalinaceae;g__JALDAJ01;s__			467,147	238	2,102	56.72	41.36	3.7	4.426	1.927	1.411	5.161	38.84	0.47	38.22	0.46
New species	DAL-WCL_22_57C1R		d__Archaea;p__Nanohaloarchaeota;c__Nanosalinia;o__Nanosalinales;f__Nanosalinaceae;g__M3-22;s__			663,548	86	9,568	47.44	57.41	1.23	4.491	1.435	0.836	106.919	66.04	0	75.79	0.51
New species	DAL-WCL_22_74C1R		d__Archaea;p__Nanohaloarchaeota;c__Nanosalinia;o__Nanosalinales;f__Nanosalinaceae;g__M3-22;s__			979,871	38	33,311	57.17	74.69	0.62	4.378	1.886	1.331	46.095	84.42	0	88.3	0.34
New species	DAL-Ass_45_77C1R		d__Archaea;p__Nanohaloarchaeota;c__Nanosalinia;o__Nanosalinales;f__Nanosalinaceae;g__SW-4-43-9;s__			1,103,323	40	76,896	46.66	76.54	1.23	4.477	1.49	0.889	17.12	85.2	0.93	91.33	0.92
New species	DAL-WCL_22_64C1R		d__Archaea;p__Nanohaloarchaeota;c__Nanosalinia;o__Nanosalinales;f__Nanosalinaceae;g__SW-4-43-9;s__			980,377	139	8,558	45.08	64.2	1.23	4.691	1.286	0.693	36.699	63.4	0.93	71.57	2.49
New species	DAL-WCL_22_66C1R		d__Archaea;p__Nanohaloarchaeota;c__Nanosalinia;o__Nanosalinales;f__Nanosalinaceae;g__Nanohalobium;s__			874,921	89	12,426	44.64	65.43	1.23	4.578	1.381	0.695	14.951	68.54	0	80.86	0.68
New species	DAL-WCL_22_75C1R		d__Archaea;p__Nanohaloarchaeota;c__Nanosalinia;o__Nanosalinales;f__Nanosalinaceae;g__Nanohalobium;s__			1,307,714	88	24,228	45.08	75.31	0.62	4.498	1.493	0.78	84.922	84.27	0	94.39	3.2
New species	DAL-WCL_22_76C1R		d__Archaea;p__Nanohaloarchaeota;c__Nanosalinia;o__Nanosalinales;f__Nanosalinaceae;g__Nanohalobium;s__			1,032,751	82	18,854	49.25	75.93	1.23	4.457	1.498	0.805	1,207.001	79.6	0.93	91.45	0.49
New species	DAL-WCL_33_41C3R		d__Archaea;p__Nanohaloarchaeota;c__Nanosalinia;o__Nanosalinales;f__Nanosalinaceae;g__Nanohalobium;s__			887,261	203	5,767	46.1	41.36	2.47	4.449	1.476	0.729	6.272	44.97	0.93	60.94	1.82
New species	DAL-WCL_33_80C1R		d__Archaea;p__Nanohaloarchaeota;c__Nanosalinia;o__Nanosalinales;f__Nanosalinaceae;g__Nanohalobium;s__			1,021,146	74	26,601	49.05	80.25	1.23	4.371	1.578	0.846	108.814	86.6	0	95.8	0.72
New species	DAL-Ass_401_76C3R		d__Archaea;p__Nanohaloarchaeota;c__Nanosalinia;o__Nanosalinales;f__Nanosalinaceae;g__Nanosalina;s__			1,159,234	30	116,484	51.75	76.54	3.7	4.351	1.67	0.94	13.299	81.46	4.67	87.92	7.31
New species	DAL-WCL_33_51C3R		d__Archaea;p__Nanohaloarchaeota;c__Nanosalinia;o__Nanosalinales;f__Nanosalinaceae;g__Nanosalina;s__			877,057	76	25,015	47.66	51.23	3.09	4.39	1.614	0.889	20.806	57.48	3.09	73.87	2.12
Aenigmatarchaeota (3 high quality MAGs)
New family Haloaenigmarchaeaceae	DAL-Ass_38_67C3R		d__Archaea;p__Aenigmatarchaeota;c__Aenigmatarchaeia;o__PWEA01;f__PWEA01;g__;s__	d__Archaea;p__Aenigmatarchaeota;c__Aenigmatarchaeia;o__PWEA01;f__Haloaenigmarchaeaceae__;g__Haloaenigmarchaeum;s__danakilense		1,459,579	787	1,847	47.77	67.11	2.63	4.65	1.38	0.91	4.29	16.02	3.21	62.14	8.42
	DAN-LK4-188_58C1R		d__Archaea;p__Aenigmatarchaeota;c__Aenigmatarchaeia;o__PWEA01;f__PWEA01;g__;s__	d__Archaea;p__Aenigmatarchaeota;c__Aenigmatarchaeia;o__PWEA01;f__Haloaenigmarchaeaceae__;g__;s__		1,045,535	174	7,307	35.66	57.89	1.32	6.17	0.86	0.48	1.19	62.62	1.87	66.13	0.72
	DAN-LK9-140_67C4R		d__Archaea;p__Aenigmatarchaeota;c__Aenigmatarchaeia;o__PWEA01;f__PWEA01;g__;s__	d__Archaea;p__Aenigmatarchaeota;c__Aenigmatarchaeia;o__PWEA01;f__Haloaenigmarchaeaceae__;g__;s__		830,817	124	8,320	35.61	67.11	3.95	5.85	0.88	0.47	9.87	58.88	2.8	71.82	1.71
BACTERIA (25 high quality MAGs)
New phylum Salsurabacteriota (p_T1Sed10-126)	DAL-3Gt_29_1_96C5R		d__Bacteria;p__T1Sed10-126;c__T1Sed10-126;o__T1Sed10-126;f__;g__;s__	d__Bacteria;p__Salsurabacteriota;c__Salsurabacteria;o__Salsurabacteriales;f__Salsurabacteriaceae;g__Salsurabacterium;s__abyssinicum	This study	3,815,292	253	26,083	51.41	95.68	5.04	4.717	1.538	1.488	6.303	87.57	5.06	91.04	8.67
	DAL-9Gt_53m_45C0R		d__Bacteria;p__T1Sed10-126;c__T1Sed10-126;o__T1Sed10-126;f__;g__;s__	d__Bacteria;p__Salsurabacteriota;c__Salsurabacteria;o__Salsurabacteriales;f__Salsurabacteriaceae;g__Salsurabacterium;s__abyssinicum	This study	281,129	13	26,793	52.49	45.07	0	4.675	1.562	1.444	3.258	18.1	0	13.37	0.59
	DAL-3Gt_29_2_75C1R		d__Bacteria;p__T1Sed10-126;c__T1Sed10-126;o__T1Sed10-126;f__;g__;s__	d__Bacteria;p__Salsurabacteriota;c__Salsurabacteria;o__Salsurabacteriales;f__Salsurabacteriaceae;g__Salsurabacterium;s__	This study	2,486,353	285	10,845	47.76	74.82	1.44	4.761	1.382	1.287	5.84	77.57	0	76.66	2.43
Bipolaricaulota	DAL-Ass_33_39C1R		d__Bacteria;p__Bipolaricaulota;c__Bipolaricaulia;o__M55B111;f__M55B111;g__JAGXLP01;s__			799,451	463	1,726	49.33	38.85	0.72	4.91	1.249	0.929	4.495	24.3	0	30.79	0.07
	DAL-Ass_33_96C0R		d__Bacteria;p__Bipolaricaulota;c__Bipolaricaulia;o__M55B111;f__M55B111;g__JAGXLP01;s__			1,777,959	208	15,469	47.42	90.65	0	4.917	1.197	0.837	15.386	88.14	0	90.96	0.28
	DAL-Ass_25_90C3R		d__Bacteria;p__Bipolaricaulota;c__Bipolaricaulia;o__RBG-16-55-9;f__RBG-16-55-9;g__JAHEOA01;s__			2,428,353	105	43,060	63.85	89.93	2.88	4.917	1.892	2.93	41.13	88.14	0	90.68	2.2
Gammatimonadota	DAL-3Gt_33_52C0R		d__Bacteria;p__Gemmatimonadota;c__Gemmatimonadetes;o__KS3-K002;f__;g__;s__			552,709	224	2,742	71.57	51.8	0	5.311	2.742	4.93	3.298	35.31	0.06	27.22	0.49
	DAL-9Gt_72_70C0R		d__Bacteria;p__Gemmatimonadota;c__Gemmatimonadetes;o__KS3-K002;f__;g__;s__			868,176	407	2,293	72.12	70.42	0	5.255	3.015	5.805	3.712	45.94	0	36.72	0.02
Patescibacteria	DAL-Ass_18_47C1R		d__Bacteria;p__Patescibacteria;c__Paceibacteria;o__SW-4-49-11;f__SW-4-49-11;g__;s__			655,645	356	1,877	40.93	46.76	0.72	5.687	0.975	0.927	4.572	28.05	0	37.46	0.8
	DAL-Ass_45_73C1R		d__Bacteria;p__Patescibacteria;c__Paceibacteria;o__UBA6257;f__GWB1-50-10;g__;s__			679,484	50	26,089	37.77	73.38	1.44	5.364	1.001	0.483	10.619	67.88	3.37	84.49	0.79
	DAL-Ass_45c_73C1R		d__Bacteria;p__Patescibacteria;c__ABY1;o__Magasanikbacterales;f__UBA922;g__JAHJGG01;s__			973,041	84	21,262	38.85	73.38	1.44	5.364	1.001	0.483	7.727	75.29	1.72	96.5	1.45
	DAL-Ass_45_85C1R		d__Bacteria;p__Patescibacteria;c__ABY1;o__Magasanikbacterales;f__UBA922;g__JAHJGG01;s__			1,174,119	98	24,955	37.34	84.89	1.44	5.492	0.952	0.427	52.189	83.04	3.37	93.3	1.6
Cyanobacteria	DAL-Ass_34_100C4R		d__Bacteria;p__Cyanobacteriota;c__Cyanobacteriia;o__Cyanobacteriales;f__Rubidibacteraceae;g__Halothece;s__			3,499,773	249	23,724	43.65	100	4.32	5.448	1.086	1.136	91.304	98.66	0.22	100	0.07
Gammaproteobacteria	DAL-3Gt_18_1_76C5R		d__Bacteria;p__Pseudomonadota;c__Gammaproteobacteria;o__Thiohalorhabdales;f__Thiohalorhabdaceae;g__JAHEOHG01;s__			1,624,579	662	2,820	66.38	75.54	5.04	5.836	2.076	3.321	2.256	58.46	0.51	64.55	1.64
	DAL-9Gt_78_85C4R		d__Bacteria;p__Pseudomonadota;c__Gammaproteobacteria;o__Thiohalorhabdales;f__Thiohalorhabdaceae;g__JAHEOHG01;s__			2,007,144	894	2,513	66.69	84.51	4.23	6.067	2.086	3.446	2.525	70.15	0.51	74.08	1.56
Bacteroidota	DAL-9Gt_33m_70C1R		d__Bacteria;p__Bacteroidota;c__Bacteroidia;o__Flavobacteriales;f__PHOS-HE28;g__;s__			2,258,918	141	27,347	51.77	70.42	1.41	6.823	1.111	0.954	7.963	64.68	3.33	65.79	7.34
	DAL-9Gt_28_52C3R		d__Bacteria;p__Bacteroidota;c__Bacteroidia;o__Flavobacteriales;f__UBA2798;g__;s__			2,019,223	570	4,740	36.47	52.11	2.82	7.187	0.794	0.415	4.716	56.69	0.05	49.64	2.19
	DAL-Ass_25_84C1R		d__Bacteria;p__Bacteroidota;c__Rhodothermia;o__Rhodothermales;f__Salinibacteraceae;g__Salinibacter;s__			3,059,060	289	13,499	64.66	84.17	0.72	4.764	2.308	3.288	223.297	72.09	1.16	69.24	0.27
	DAL-Ass_25_87C3R		d__Bacteria;p__Bacteroidota;c__Rhodothermia;o__Rhodothermales;f__Salinibacteraceae;g__Salinibacter;s__			3,648,753	358	12,299	62.79	87.05	2.88	5.041	2.084	2.874	14.595	67.62	0.7	71.29	1
	DAL-Ass_25_91C1R		d__Bacteria;p__Bacteroidota;c__Rhodothermia;o__Rhodothermales;f__Salinibacteraceae;g__Salinibacter;s__			3,719,756	229	22,595	67.26	91.37	0.72	4.956	2.463	4.093	10	90.63	1.74	90.04	1.25
	DAL-Ass_25_94C1R		d__Bacteria;p__Bacteroidota;c__Rhodothermia;o__Rhodothermales;f__Salinibacteraceae;g__Salinibacter;s__			3,745,350	195	27,805	63.57	93.53	1.44	4.916	2.16	3.088	72.287	89.53	2.03	80.52	1.39
	DAL-WCL_38_83C4R		d__Bacteria;p__Bacteroidota;c__Rhodothermia;o__Rhodothermales;f__Salinibacteraceae;g__Salinibacter;s__			2,048,433	387	6,646	64.42	82.73	4.32	5.045	2.127	3.008	10.088	64.32	2.33	54.75	1.51
Myxococcota	DAL-3Gt_26_1_60C4R		d__Bacteria;p__Myxococcota;c__Bradymonadia;o__Bradymonadales;f__Bradymonadaceae;g__CAJXPB01;s__			4,230,104	844	5,312	63.81	59.71	3.6	4.689	2.197	2.696	3.968	45.75	2.26	58.22	1.88
	DAL-9Gt_17m_51C0R		d__Bacteria;p__Myxococcota;c__Bradymonadia;o__Bradymonadales;f__Bradymonadaceae;g__CAJXPB01;s__			2,177,593	428	5,555	63.86	50.7	0	4.677	2.223	2.735	2.94	31.19	0.65	42.02	0.55
	DAL-Ass_41_94C3R		d__Bacteria;p__Myxococcota;c__Bradymonadia;o__Bradymonadales;f__Bradymonadaceae;g__CAJXPB01;s__			4,007,299	399	13,696	66.79	93.53	2.88	4.652	2.596	3.44	6.921	83.12	1.12	82.3	1.51

### Sheet: TableS4
Table S4. Specific genes of energy metabolism searched for in the most complete MAGs of new families described in this study and highly represented taxa.
MAGs	Nitrate reductase	Assimilatory nitrite reductase	Copper-dependent nitrite reductase	Nitric oxide reductase	Nitrous oxide reductase	Cytochrome bc1	Cytochrome caa3	Cytochrome cbb3	Cytochrome bd	Pyruvate decarboxylase	Fumarate reductase	SAT - Sulfate adenylyltransferase	SQR - sulfide:quinone oxidoreductase	Sulfur-oxidizing protein SoxZ	SuDH - Sulfide dehydrogenase	NiFe hydrogenase	CO dehydrogenase
Abyssiniarchaeaeceae
DAL-8mg-83m_91C4R	+	-	-	-	+	+	-	+	-	-	+	-	-	-	+	-	-
Karumarchaeaceae
DAL-Ass_21_92C_4R	+	+	-	+	+	+	-	+	-	-	+	+	-	-	+	-	-
Halobacteriaceae
DAL-Ass_39_84C2R	+	-	-	-	+	+	-	+	-	-	+	+	-	-	+	-	-
DAL-WCL_32_83C3R	+	-	-	-	-	+	-	+	-	-	+	+	+	-	+	-	-
Haloferacaceae
DAL-WCL_23_72C3R	-	-	-	-	-	-	-	-	-	-	-	-	+	-	+	-	-
DAL-WCL_28_81C4R	-	+	-	+	-	-	-	-	-	-	+	-	-	-	+	-	-
DAL-WCL_32_90C3R	-	-	-	-	+	+	-	+	-	-	-	-	+	-	+	-	-
Haloarculaceae
DAL-WCL_24_61C3R	+	+	-	+	-	+	-	-	-	-	-	-	-	-	-	-	-
DAL-WCL_24_70C4R	+	+	-	-	-	+	-	+	-	-	+	+	+	-	-	-	-
DAL-WCL_21_77C4R	+	+	-	-	-	+	-	+	-	-	+	-	+	-	-	-	-
DAL-9Gt_1m_76C1R	+	-	-	-	+	+	-	+	-	-	+	-	-	-	-	-	-
DAL-WCL_7_50C4R	+	+	-	-	-	+	-	-	-	-	+	-	-	-	-	-	-
DAL-9Gt_24_95C0R	-	+	+	-	-	+	-	-	-	-	+	+	-	-	-	-	-
Nanohalobacteriota
DAL-9Gt_90_72C1R	-	-	-	-	-	-	-	-	-	-	+	+	-	-	-	-	-
DAL-Ass_40_71C5R	-	-	-	-	-	-	-	-	-	-	+	-	-	-	-	-	-
DAL-WCL_22_74C1R	-	-	-	-	-	-	-	-	-	-	-	+	-	-	-	-	-
Salsurabacteriota
DAL-3Gt_29_1_96C5R	+	-	+	-	+	+	-	+	-	-	-	+	-	-	-	-	-
